# Infection-specific long-chain fatty acid metabolism as a broad anti-enterovirus target

**DOI:** 10.64898/2026.06.10.731372

**Authors:** Marcos Florentin, Jeffrey Loube, Ekaterina G. Viktorova, Samuel Gabaglio, Elizabeth Tanner, Margaret A. Scull, George A. Belov

**Author notes:** Corresponding author: 8075 Greenmead Dr., College Park, MD, 20742.

## Abstract

Enteroviruses are arguably the most numerous group of viruses infecting humans. While most enterovirus infections are benign and self-resolving, their sheer number inevitably increases the chances of multiple complications. The diversity of enteroviruses means that the development of vaccines is only economically feasible against a select few, and no direct-acting or host-targeted anti-virals are approved to treat enteroviral infections, largely due to the rapid development of resistance against all experimental drugs. Here, we explored a universal property of enterovirus infection – a massive upregulation of phospholipid synthesis as a target for anti-viral interventions. The increased phospholipid synthesis consumes endogenously- and exogenously-derived long-chain fatty acids (LCFA). We demonstrate that polyunsaturated LCFAs can have a broad anti-enteroviral effect, affecting multiple steps of the virus life cycle. The anti-viral activity of LCFAs did not strictly depend on the degree of unsaturation or their capacity to induce lipid peroxidation but significantly correlated with their conformation. This suggests that their incorporation into the phospholipid molecules makes the replication organelle membranes incapable of properly accommodating viral replication machinery. Accordingly, the inhibition of neutral lipid synthesis promoted LCFAs retargeting to the membranes in infected cells and increased their anti-viral potency. We show that this approach is effective against diverse enteroviruses in different cell types, including differentiated primary cells, and that attempts to establish viruses resistant to such treatment were unsuccessful.
