## Supplemental Table 1 for "Infection-specific long-chain fatty acid metabolism as a broad anti-enterovirus target"

FA	SMILES	Antiviral_Activity	n_conformers	L_mean	L_sd	W_mean	W_sd	T_mean	T_sd	EndToEnd_mean	EndToEnd_sd	Rg_mean	Rg_sd	NPR1_mean	NPR1_sd	NPR2_mean	NPR2_sd	V_vdw_mean	V_vdw_sd	V_sas_p1p4_mean	V_sas_p1p4_sd
Stearic	CCCCCCCCCCCCCCCCCC(=O)O	black	64	16.37179656	1.95E-23	5.737111602	1.55E-24	4.024964132	1.43E-23	15.56309331	2.01E-23	5.862531206	8.32E-24	0.110762247	8.58E-25	0.924393425	4.78E-25	324.625	3.08E-24	1084.625	1.23E-22
Oleic	CCCCCCCC/C=C\CCCCCCCC(O)=O	black	64	16.52142864	0.767342997	5.317985467	0.160607287	3.797281988	0.403602476	15.28711616	0.70028085	5.466149157	0.358240598	0.117482427	0.01710968	0.932663098	0.01069194	317.802839	1.352124572	1063.423503	12.61982934
Linoleic	CCCCC/C=C\C/C=C\CCCCCCCC(=O)O	brown4	64	14.37817643	5.38E-09	4.700329999	3.74E-09	5.637260554	4.06E-09	13.47242092	5.50E-09	5.063021344	1.42E-09	0.187364232	1.92E-10	0.881744402	1.50E-10	313.875	4.43E-10	1047.375	2.48E-08
?-Linolenic	CC/C=C\C/C=C\C/C=C\CCCCCCCC(=O)O	red	64	12.43796578	0.057035169	7.185511505	0.052768899	3.486946792	0.049764982	11.63025368	0.063466404	4.837855817	0.013623776	0.20857709	0.00191861	0.836974886	0.00043399	307.0007426	0.017486265	1032.118579	0.347003211
?-Linolenic	CCCCC/C=C\C/C=C\C/C=C\CCCCC(=O)O	red	64	17.07242653	6.09E-55	3.262497993	5.19E-55	3.6569901	3.79E-55	15.96788773	3.99E-55	5.307452745	6.94E-56	0.070177238	2.79E-57	0.96766378	3.69E-57	307.625	3.27E-55	1027	3.64E-54
?-Eleostearic	CCCC/C=C/C=C/C=C\CCCCCCCC(O)=O	brown4	64	11.3629798	1.08E-23	8.208862445	4.34E-24	2.937158918	1.50E-24	10.95923749	1.02E-23	4.959043283	1.78E-24	0.32161376	3.85E-25	0.730600566	3.33E-25	305.625	2.20E-24	1048.625	4.59E-24
?-Eleostearic	CCCC/C=C/C=C/C=C/CCCCCCCC(O)=O	black	64	18.23583683	2.33E-06	4.518459956	1.99E-06	4.348149411	6.90E-07	17.80708471	3.31E-06	6.448196098	7.73E-07	0.035670047	9.28E-08	0.971275559	6.56E-08	307.25	6.16E-07	1055.375	2.91E-05
Punicic	CCCC/C=C\C=C\C=C/CCCCCCCC(O)=O	black	63	18.42369674	3.07E-12	4.148192016	1.86E-12	3.047171023	2.04E-13	17.44958324	2.23E-12	6.114747763	5.28E-13	0.052128063	5.70E-14	0.978285651	3.70E-14	308.125	1.15E-12	1045	9.31E-12
ODPA	CC/C=C\C/C=C\C/C=C\C/C=C\C/C=C\CC(O)=O	red	61	12.97917971	9.04E-14	5.76266927	6.64E-14	5.280479267	1.94E-13	12.5750333	3.35E-14	4.951912372	2.27E-15	0.102159674	1.14E-14	0.92273717	9.41E-15	296.625	3.52E-13	992.5	1.46E-12
